# Target deconvolution of an insulin hypersecretion-inducer acting through VDAC1 with a distinct transcriptomic signature in beta-cells

**DOI:** 10.1101/2024.12.26.629558

**Authors:** Gitanjali Roy, Andrea Ordóñez, Derk D. Binns, Karina Rodrigues dos Santos, Michael B. Kwakye, George C. King, Noyonika Mukherjee, Andrew T. Templin, Zhiyong Tan, Timothy I. Richardson, Emma H. Doud, Amber L. Mosley, Christopher H. Emfinger, Alan D. Attie, Mark P. Keller, Travis S. Johnson, Michael A. Kalwat

## Abstract

Obesity, insulin resistance, and a host of environmental and genetic factors can drive hyperglycemia, causing β-cells to compensate by increasing insulin production and secretion. In type 2 diabetes (T2D), β-cells under these conditions eventually fail. Rare β-cell diseases like congenital hyperinsulinism (HI) also cause inappropriate insulin secretion, and some HI patients develop diabetes. However, the mechanisms of insulin hypersecretion and how it causes β-cell dysfunction are not fully understood. We previously discovered small molecules (e.g. SW016789) that cause insulin hypersecretion and lead to a loss in β-cell function without cell death. Here, we uncover the protein target of SW016789 and provide the first time-course transcriptomic analysis of hypersecretory responses versus thapsigargin-mediated ER stress in β-cells. In mouse MIN6 and human EndoC-βH1 β-cells, we identified and validated VDAC1 as a SW016789 target using photoaffinity proteomics, cellular thermal shift assays, siRNA, and small molecule inhibitors.

SW016789 raises membrane potential to enhance Ca^2+^ influx, potentially through VDAC1. Chronically elevated intracellular Ca^2+^ appears to underpin the negative impacts of hypersecretion, as nifedipine protected against each small molecule hypersecretion inducer we tested. Using time- course RNAseq, we discovered that hypersecretion induced a distinct transcriptional pattern compared to ER stress. Clustering analyses led us to focus on ER-associated degradation (ERAD) as a potential mediator of the adaptive response. SW016789 reduced the abundance of ERAD substrate OS-9 and pharmacological inhibition of ERAD worsened β-cell survival in response to hypersecretory stress. Changes in other ERAD components in MIN6 and EndoC-βH1 at the protein level were minor with either SW016789 or thapsigargin. However, immunostaining for core ERAD components SEL1L, HRD1, and DERL3 in non-diabetic and T2D human pancreas revealed altered distributions of SEL1L/HRD1 and SEL1L/DERL3 rations in β-cells of T2D islets, in alignment with altered ERAD in stressed β-cells. We conclude that hypersecretory stimuli, including SW016789- mediated VDAC1 activation, cause enhanced Ca^2+^ influx and insulin release. Subsequent differential gene expression represents a β-cell hypersecretory response signature that is reflected at the protein level for some, but not all genes. A better understanding of how β-cells induce hypersecretion and the mechanisms of negative feedback on secretory rate may lead to the discovery of novel therapeutic targets for T2D and HI.
