## Supplementary material for "Target deconvolution of an insulin hypersecretion-inducer acting through VDAC1 with a distinct transcriptomic signature in beta-cells": Table S1

### Sheet: Sheet1
Table S1 Reagent, Antibody, and Primer Information
Reagents				Antibodies										qPCR Primer Sequences
Name	Company	Catalog#		Protein	Host Species	kDa	Company	Cat#	RRID	Dilution	2ndary IB	2ndary IHC		Gene name	Species	Fwd and Rev 5'->3'	Amplicon	Source
SW016789	Chembridge	5785370		CHOP	mouse	27	Cell Signaling Technology	2895	AB_2089254	1:1000	1:10,000			XBP1S	Human	GCTGAGTCCGCAGCAGGT	130	PMCID: PMC6645673
SW016789-A1	Chembridge	5787527		PARP (cleaved) (mouse-spec)	mouse	89	Cell Signaling Technology	9548	AB_2160592	1:1000	1:10,000					CTGGGTCCAAGTTGTCCAGAAT
SW016789-A2	Chembridge	6035530		PARP (cleaved) (human-spec)	mouse	89	Cell Signaling Technology	32563		1:1000	1:10,000			SST	Human	ACCCAACCAGACGGAGAATGA	108	Primerbank: 71979669c1
SW016789-A3	Chembridge	6037266		cFOS	rabbit	62	Cell Signaling Technology	2250		1:1000	1:10,000					GCCGGGTTTGAGTTAGCAGA
SW016789-A4	Chembridge	5574401		PHGDH	rabbit	57	ProteinTech	14719-1-AP		1:3000	1:10,000			DDIT3	Human	GGAAACAGAGTGGTCATTCCC	116	Primerbank: 304282228c1
SW016789-A5	Chembridge	6037874		SEL1L	mouse	89	Santa Cruz	sc-377350		1:100	1:10,000	1:400				CTGCTTGAGCCGTTCATTCTC
SW016789-A6	Chembridge	5788352		HRD1 (SYVN1)	rabbit	68	ProteinTech	13473-1-AP		1:200	1:10,000	1:400		HSPA5	Human	ATCAACGAGCCTACGGCAG	197	Primerblast:NM_005347.5
SW016789-A7	Chembridge	6980591		GRP78 / BiP	rabbit	78	Cell Signaling Technology	3177	AB_2119845	1:1000	1:10,000					TCCATGACACGCTGGTCAAA
SW016789-A8	Chembridge	6037669		DNAJC3 (p58IPK, ERdj6)	rabbit	58	Cell Signaling Technology	2940		1:1000				VAPA	Human	TACCGAAACAAGGAAACTAATGGAA	101	DOI: 10.1080/19382014.2021.1948282
SW016789-A9	Chembridge	5786308		DNAJB11 (ERdj3)	rabbit	40	ProteinTech	15484-1-AP		1:4000						GCCTTAAACCTTCATCTCTCAGGT
SW016789-A10	Chembridge	5786510		VDAC1	rabbit	32	Cell Signaling Technology	4661		1:1000	1:10,000			ACTB	Human	CTGTACGCCAACACAGTGCT	127	DOI: 10.1080/19382014.2021.1948282
Z6292276622 (Z629)	Enamine	Custom Synthesis		Actin	mouse	42	Sigma	A2228	AB_476697	1:2000	1:10,000					GCTCAGGAGGAGCAATGATC
coelenterazine	Nanolight	3035MG		Vinculin	rabbit	124	Cell Signaling Technology	4650		1:1000	1:10,000			18S	Human	GTAACCCGTTGAACCCCATT	151	http://www.uic.edu/depts/rrc/cgf/realtime/primerseq.html
coelenterazine-h	Promega	S2011		eIF2a-pS51	rabbit	38	Cell Signaling Technology	3398	AB_2096481	1:1000	1:10,000					CCATCCAATCGGTAGTAGCG
diazoxide	Sigma	D9035		GAPDH	mouse	37	Cell Signaling Technology	97166	AB_2756824	1:1000	1:10,000
forskolin	Sigma	F3917-10MG		Insulin	goat	6	Santa Cruz	sc-7839		1:300		1:400
fura-2-LR-AM	Fisher	34-491-11SET		Glucagon	mouse		Sigma	G2654		1:1000		1:400
IBMX	Sigma	I5879		DERL3	rabbit	26	Abcam	ab78233		1:50		1:400
nifedipine	Sigma	N7634-1G		DAPI	N/A		Invitrogen	D1306		300nM
eeyrastatin I	Cayman	10012609		anti-rabbit 680	donkey		Licor	926-68073		1:10,000
thapsigargin	Fisher	50-464-293		anti-mouse 800	donkey		Licor	926-32212		1:10,000
VBIT4	Selleck	S35445		streptavidin-680	N/A		Fisher	NC0883597		1:10,000
High-binding Streptavidin Agarose beads	Fisher	PI20357		anti-goat 488	donkey		Jackson Immuno	705545147		1:400
Caspase 3/7 Glo	Promega	G8090		anti-rabbit 594	donkey		Jackson Immuno	711585152		1:400
Cell Titer Glo	Fisher (Promega)	PR-G7572		anti-mouse 674	donkey		Jackson Immuno	715605150		1:400
Multitox Fluor	Promega	G9200
