## Supplementary material for "Target deconvolution of an insulin hypersecretion-inducer acting through VDAC1 with a distinct transcriptomic signature in beta-cells": Table S6

### Sheet: Pancreas and Islet Info
Table S6
Human Pancreas FFPE sample info
Sample ID	Type	Gender	Race	Age	BMI	Diagnosis	Duration	Cause of Death	Tissue Source
ND16092	Normal	Male	White	82	28.4	Normal	NA	Stroke second to intracerebral hemorrhage	NDRI
ND16099	Normal	Male	White	59	28.9	Normal	NA	Anoxia second to cardiovascular event	NDRI
ND16100	Normal	Female	Black	33	26.4	Normal	NA	Anoxia second to cardiovascular	NDRI
ND16090	T2D	Male	White	82	37.8	T2D	30 yrs	respiratory arrest	NDRI
ND16149	T2D	Male	White	69	30.3	T2D	unknown	subarachnoid hemmorhage	NDRI
ND16154	T2D	Male	White	77	26.3	T2D	15 yrs	stroke/ICB/ICH	NDRI
